# A Novel Monocyte-derived Antigen Presenting Cell-T regulatory Cell Axis Contributes to Skin Wound healing and is Impaired in Diabetic Mice

**DOI:** 10.64898/2026.03.04.709590

**Authors:** Jingbo Pang, Brandon Lukas, Rita Roberts, Mark Maienschein-Cline, Yang Dai, Timothy J. Koh

**Author notes:** Address correspondence and reprint requests to Dr. Timothy J. Koh, University of Illinois at Chicago, Center for Wound Healing and Tissue Regeneration, Department of Kinesiology and Nutrition, 1919 W. Taylor Street, Chicago, IL 60612-7246.

## Abstract

Despite a vast literature on the role of macrophages in wound healing, the role of dermal monocyte (Mo)-derived antigen presenting cells (APC) has received scant attention. Using scRNAseq and flow cytometry, we identify a population of APC that is prominent in wounds of non-diabetic mice but is reduced in wounds of diabetic mice. Using adoptive transfer experiments and *Ccr2* knockout mice, we demonstrate that wound APC are derived primarily from Mo and that the diabetic wound environment inhibits differentiation of Mo into APC. We also show that Mo-specific *Irf4* knockout mice exhibit reduced differentiation of Mo into APC, decreased levels of IL27 and numbers of activated Treg cells in wounds. and impaired wound healing. Importantly, adoptive transfer of bone marrow Mo that express *Irf4* into wounds of Mo-specific *Irf4* knockout mice rescued levels of wound APC and activated Treg, as well as wound healing. Local administration of recombinant IL27 into wounds of these mice also rescued levels of activated Treg in wounds, along with wound healing, Together, these findings identify a novel pathway in which IRF4 induces Mo differentiation into APC in wounds, which in turn produce IL27 that activates Treg to promote healing. This pathway is impaired in wounds of diabetic mice, which provides a novel target to improve diabetic wound healing.
