## Supplementary Table 1 for "A Novel Monocyte-derived Antigen Presenting Cell-T regulatory Cell Axis Contributes to Skin Wound healing and is Impaired in Diabetic Mice"

### Sheet: Sheet1
Table S1 List of antibodies
Name	Conjugate	Clone	Manufacturer
Zombie NIR™			Biolgened
Zombie Violet™			Biolgened
TruStain FcX™ (CD16/32)		93	Biolgened
Ly6G	Alexa Fluor® 700	1A8	Biolgened
Ly6G	PE-CF594	1A8	BD Biosciences
CD45	FITC	S18009F	Biolgened
CD11b	Alexa Fluor® 594	M1/70	Biolgened
CD11b	APC/Fire™ 750	M1/70	Biolgened
F4/80	Brilliant Violet 421™	BM8	Biolgened
F4/80	Brilliant Violet 510™	BM8	Biolgened
Ly6C	PerCP-Cy™5.5	AL-21	BD Biosciences
I-A/I-E (MHC II)	Spark UV™ 387	M5/114.15.2	Biolgened
CD64	Brilliant Violet 711™	X54-5/7.1	Biolgened
CD74	Alexa Fluor® 647	In1/CD74	Biolgened
CD74	Alexa Fluor® 488	In1/CD74	Biolgened
CD301	PE/Cyanine7	LOM-14	Biolgened
CD11c	Brilliant Violet 650™	N418	Biolgened
CD14	Brilliant Violet 605™	Sa14-2	Biolgened
CX3CR1	APC/Fire™ 810	SA011F11	Biolgened
MerTK	KIRAVIA Blue 520™	2B10C42	Biolgened
CD45.1	Brilliant Violet 421™	A20	Biolgened
CD45.1	Brilliant Violet 605™	A20	Biolgened
CD115	APC	AFS98	Biolgened
CD117 (cKit)	Pacific Blue™	2B8	Biolgened
IRF4	PerCP/Cyanine5.5	IRF4.3E4	Biolgened
CD4	Brilliant Violet 650™	RM4-5	Biolgened
CD25	Brilliant Violet 785™	PC61	Biolgened
CD25	PE/Cyanine7	PC61	Biolgened
IL-27 p28	PE	MM27-7B1	Biolgened
IL-10	Brilliant Violet 421™	JES5-16E3	Biolgened
FOXP3	Brilliant Violet 421™	MF-14	Biolgened
